# Benchmarking and optimizing Perturb-seq in differentiating human pluripotent stem cells

**DOI:** 10.1101/2025.01.21.633969

**Authors:** Sushama Sivakumar, Yihan Wang, Sean C Goetsch, Vrushali Pandit, Lei Wang, Huan Zhao, Anjana Sundarrajan, Daniel Armendariz, Chikara Takeuchi, Mpathi Nzima, Wei-Chen Chen, Ashley E Dederich, Lauretta El Hayek, Taosha Gao, Renad Ghazawi, Ashlesha Gogate, Kiran Kaur, Hyung Bum Kim, Melissa K McCoy, Hanspeter Niederstrasser, Seiya Oura, Carolos A Pinzon-Arteaga, Menaka Sanghvi, Daniel A Schmitz, Leqian Yu, Yanfeng Zhang, Qinbo Zhou, W. Lee Kraus, Lin Xu, Jun Wu, Bruce A Posner, Maria H Chahrour, Gary C Hon, Nikhil V Munshi

**Affiliations:** Department of Internal Medicine, Division of Cardiology, University of Texas Southwestern Medical Center, Dallas, TX, USA; Cecil H. and Ida Green Center for Reproductive Biology Sciences, University of Texas Southwestern Medical Center, Dallas, TX, USA; Department of Neuroscience, University of Texas Southwestern Medical Center, Dallas, TX, USA; Eugene McDermott Center for Human Growth and Development, University of Texas Southwestern Medical Center, Dallas, TX, USA; Department of Biochemistry, University of Texas Southwestern Medical Center, Dallas, TX, USA; Department of Molecular Biology, University of Texas Southwestern Medical Center, Dallas, TX, USA; Quantitative Biomedical Research Center, Peter O’Donnell Jr School of Public Health, University of Texas Southwestern Medical Center, Dallas, TX, USA; Department of Pediatrics, Division of Hematology/Oncology, University of Texas Southwestern Medical Center, Dallas, TX, USA; Department of Psychiatry, University of Texas Southwestern Medical Center, Dallas, TX, USA; Center for the Genetics of Host Defense, University of Texas Southwestern Medical Center, Dallas, TX, USA; Peter O’Donnell Jr Brain Institute, University of Texas Southwestern Medical Center, Dallas, TX, USA; Lyda Hill Department of Bioinformatics, Department of Obstetrics and Gynecology, University of Texas Southwestern Medical Center, Dallas, TX, USA; Hamon Center for Regenerative Science and Medicine, University of Texas Southwestern Medical Center, Dallas, TX, USA

## Abstract

Perturb-seq is a powerful approach to systematically assess how genes and enhancers impact the molecular and cellular pathways of development and disease. However, technical challenges have limited its application in stem cell-based systems. Here, we benchmarked Perturb-seq across multiple CRISPRi modalities, on diverse genomic targets, in multiple human pluripotent stem cells, during directed differentiation to multiple lineages, and across multiple sgRNA delivery systems. To ensure cost-effective production of large-scale Perturb-seq datasets as part of the Impact of Genomic Variants on Function (IGVF) consortium, our optimized protocol dynamically assesses experiment quality across the weeks-long procedure. Our analysis of 1,996,260 sequenced cells across benchmarking datasets reveals shared regulatory networks linking disease-associated enhancers and genes with downstream targets during cardiomyocyte differentiation. This study establishes open tools and resources for interrogating genome function during stem cell differentiation.
