## Supplementary Table 2 for "Benchmarking and optimizing Perturb-seq in differentiating human pluripotent stem cells"

### Sheet: qPCR primers
Gene	Forward Primer Sequence	Reverse Primer Sequence
BEX3	AGGTCTGCGAGGCTAAGT	GCTGCTCCATCTCTTCGTTT
MALAT1	GGTGATGAAGGTAGCAGGCGGC	AACCACTCGCTTTCCCTGTGGC
TFRC	ATCGGTTGGTGCCACTGAATGG	ACAACAGTGGGCTGGCAGAAAC
ZIC2	ACACAGGCGAGAAACCCTTCCC	ACTCACACTGGAACGGCTTCTC
TP53	CCTCAGCATCTTATCCGAGTGG	TGGATGGTGGTACAGTCAGAGC
CDKN1A	AGGTGGACCTGGAGACTCTCA	TCCTCTTGGAGAAGATCAGCCG
BAX	CCCGAGAGGTCTTTTTCCGAG	CCAGCCCATGATGGTTCTGAT
DDB2	ACCTCCGAGATTGTATTACGCC	TCACATCTTCTGCTAGGACCG
TBX18	CACAACCGTCACTGCCTATCAG	CCGTAGTGATGGTCGCCAGAAT
TTR	CGTGCATGTGTTCAGAAAGGCTG	CTCCTCAGTTGTGAGCCCATGC
FOXA2	GGAACACCACTACGCCTTCAA	AGTGCATCACCTGTTCGTAGGC
IRX4	TGCCGCCTACTACCCTTACG	GTGCCGCTGTCCATGGTT
NKX2-5	AAGTGTGCGTCTGCCTTTCCCG	TTGTCCGCCTCTGTCTTCTCCA
NRG1	GATTCCTACCGAGACTCTCCTC	TGGAAGGCATGGACACCGTCAT
SIX1	AGGTCAGCAACTGGTTTAAGAACC	GAGGAGAGAGTTGGTTCTGCTTG
BMP4	CTGGTCTTGAGTATCCTGAGCG	TCACCTCGTTCTCAGGGATGCT
ISL1	GCGGAGTGTAATCAGTATTTGGA	GCATTTGATCCCGTACAACCT
TNNT2	GGAGGAGTCCAAACCAAAGCC	TCAAAGTCCACTCTCTCTCCATC
RYR2	TGATTGACCTCTTGGGACG	AGAAGCGTGGTGCTCTGTG
HEY2	GAGAGCGACATGGACGAGACCA	ATCCGATCCCGACGCCTTTTCT
FHL2	ACTGCGTGGTGTGCTTTGAGAC	GTGAGTTTCTGCACTGCGAGCA
KCNH7	CTCTGAAACCGAAAGCGACCTC	CTCTGAAACCGAAAGCGACCTC

### Sheet: sgRNA sequences
Target	Sequence
IRX4 guide1	GCGCGCGCCGAGCTTCCGCG
IRX4 guide2	CCTGTGCCCGCCCACCGCT
IRX4 guide3	GTTGTCGCCGGCTCCCCGC
NKX2-5 guide1	CATCGAGGCCCCTGGCCCAA
NKX2-5 guide2	GCTCATCGCTCCTGTCATCG
NKX2-5 guide3	GCGTAGGCCTCTGGCTTGA
TBX5 guide1	CTTGGACCTTTCTCTCCGCA
TBX5 guide2	GAGCAAGCGCACAGCAGAGG
TBX20 guide1	GGAGCGCGGCGCGGAACTA
TBX20 guide2	GAGGGCCCACCGAGCACTA
