## Supplementary Table 1 for "Benchmarking and optimizing Perturb-seq in differentiating human pluripotent stem cells"

### Sheet: sgRNA delivery methods
	Lentiviral sgRNA delivery	Piggybac transposase mediated delivery	Recombinase PA01 mediated delivery
Number of sgRNAs delivered per cell (MOI)	Can enrich for desired sgRNA number by antibiotic selection or cell sorting	Difficult to control number of sgRNAs integrated per cell	U6-sgRNA is integrated at single AAVS1 GSH locus. Can make cassettes of sgRNAs to be integrated at the same spot.
sgRNA combinations	Cannot control combination of sgRNAs in every cell	Cannot control combination of sgRNAs in every cell	Can design sgRNA cassettes with specific combinations of sgRNAs to be integrated at defined GSH locus in genome.
sgRNA silencing	Can be silenced over time.	Some copies of sgRNA plasmid can be silenced depending on where they are integrated.	Stable integration of sgRNAs at AAVS1 locus decreases chances of silencing in ESCs and during CM differentiation.
sgRNA delivery method	lentivirus	Transfection, nucleofection, electroporation	Electroporation by NEPA is used to integrate sgRNAs into locus.
sgRNA delivery efficiency	Efficiency of viral transduction is high	40-50% efficiency by plasmid transfection and higher efficiency by electroporation.	25-30% efficiency of recombination.
