## Supplementary Table 3 for "Benchmarking and optimizing Perturb-seq in differentiating human pluripotent stem cells"

### Sheet: Overview stats 
Screen (sgRNA library)	Cell	sgRNA delivery	Number of cells (filtered)	Average number of sgRNA per cell	Median number of sgRNA per cell
TF Perturb-seq pilot	WTC11	Lentivirus	98291	1.55	1
CM Pilot	WTC11	Lentivirus	164425	1.3	1
CM Pilot	WTC11	PB9	124816	1.4	1
CM Pilot	WTC11	Recombinase	65224	1.05	1
CM Pilot	H9	Lentivirus	89912	1.28	1
CM Pilot	H9	PB9	133286	2.05	2
CM Pilot	H9 (inducible)	Lentivurs	116940	1.37	1

### Sheet: Individual libraries
Experiment	Library	frac reads in cells	sequencing saturation	median UMI/cell (transcriptome)	median UMI/cell (CellPlex)	median UMI/cell (sgRNA)	# cells detected by 10X pipeline	Singlet (= 1 CellPlex)	> 0 sgRNA
TF Perturb-seq pilot -- WTC11 -- Lentivirus
LW277-280	LW277	0.922	0.345	3344	70	321	38852	27233	33652
	LW278	0.929	0.331	2977	113	264	44727	20292	38743
	LW279	0.941	0.318	2356	118	306	42605	26661	37572
	LW280	0.933	0.309	2217	99	250	51684	31525	45503
CM Pilot -- WTC11 -- Lentivirus
LW261-LW268	LW261	0.874	0.327	1485	63	92	38720	25429	28034
	LW262	0.851	0.321	1065	47	142	47000	29672	36405
	LW263	0.856	0.284	1065	54	140	46290	30845	35618
	LW264	0.857	0.325	1112	34	95	44349	26163	32246
	LW265	0.838	0.327	1180	31	121	44346	27278	33729
	LW266	0.817	0.32	1022	43	139	43575	27733	34192
	LW267	0.823	0.307	1057	48	126	43888	27176	33776
	LW268	0.83	0.304	1194	50	137	40264	24782	31471
CM Pilot -- H9 -- Lentivirus
LW273-LW276	LW273	0.899	0.277	2276	112	37	55945	26970	32603
	LW274	0.871	0.299	1859	117	34	61965	25071	36064
	LW275	0.951	0.277	3219	111	41	49105	18018	32327
	LW276	0.886	0.264	1519	125	36	69788	27095	42644
CM Pilot -- H9 (inducible) -- Lentivirus
LW421-LW424	LW421	0.972	0.287	1738	358	537	63850	42114	48749
	LW422	0.973	0.268	2135	364	628	60175	39440	47001
	LW423	0.977	0.234	2807	250	540	60846	40523	46610
	LW424	0.976	0.249	2746	314	535	61294	41817	46470
CM Pilot -- WTC11 -- Recombinase
LW427-LW430	LW427	0.978	0.275	3335	363	105	72455	26852	44461
	LW428	0.978	0.28	3284	388	64	68130	22752	43441
	LW429	0.976	0.281	2765	278	85	80761	28764	44254
	LW430	0.977	0.251	2795	385	54	71514	26261	44628
CM Pilot -- WTC11 -- PB9
LW435-LW438	LW435	0.972	0.295	4020	351	782	58755	18619	28896
	LW436	0.972	0.26	3570	369	774	56893	18599	37177
	LW437	0.973	0.263	3591	257	675	59081	18643	37832
	LW438	0.971	0.251	3189	332	972	59571	20658	37308
CM Pilot -- H9 -- PB9
LW431-LW434	LW431	0.971	0.279	3145	361	882	64933	21733	39296
	LW432	0.972	0.244	2791	315	794	63012	19225	36998
	LW433	0.974	0.234	3381	308	768	65478	20935	38363
	LW434	0.973	0.227	3081	368	749	62164	21713	37174
CM Pilot Mini - LPv4 Recombinase - WTC11
	LW534	0.972	0.256	3246	123	143	62858	16803	37252
	LW535	0.976	0.248	4138	207	142	54923	17778	34786
	LW536	0.974	0.295	4147	176	143	60720	16198	38548
	LW537	0.979	0.307	4503	327	171	25744	6516	17110
